# CCT3 drives Sorafenib resistance by inhibiting TFRC-mediated iron uptake in HCC

**DOI:** 10.1101/2023.12.14.571783

**Authors:** Huihui Zhu, Qiuhong Liu, Qinna Meng, Linjian Zhang, Jiaheng Lan, Danhua Zhu, Yonxia Chen, Nadire Aishan, Xiaoxi Ouyang, Sainan Zhang, Lidan Jin, Lanlan Xiao, Linbo Wang, Lanjuan Li, Feiyang Ji

## Abstract

Sorafenib is commonly utilized in the management of advanced hepatocellular carcinoma (HCC). However, its efficacy in extending patients’ survival is hindered by the development of drug resistance. By employing protein posttranslational modification (PTM) omics, including acetylome, phosphoproteome, and ubiquitinome, in conjunction with genome-wide CRISPR/Cas9 knockout library screening, we have successfully identified chaperonin containing TCP1 subunit 3 (CCT3) as a key factor contributing to Sorafenib resistance. Furthermore, we observed a reduction in the ubiquitination of CCT3 at lysine 21 (K21) subsequent to Sorafenib treatment. This study provides evidence that CCT3 hinders the recycling of transferrin receptor protein 1 (TFRC) by interacting with alpha-actinin-4 (ACTN4), which is influenced by K6-linked ubiquitination on K21. Depleting CCT3 increased the susceptibility of cells to Sorafenib-induced ferroptosis, while reintroducing CCT3 through transfection restored resistance to ferroptosis. Additionally, impairing ACTN4 or TFRC depletion compromised CCT3’s ability to inhibit Sorafenib-induced ferroptosis. In summary, targeting CCT3 presents a potential strategy for overcoming Sorafenib resistance in HCC.
