## Supplemental Table3 for "CCT3 drives Sorafenib resistance by inhibiting TFRC-mediated iron uptake in HCC"

### Sheet: Sheet1
Name	Sequence (5'-3')
siCCT3-1-F	GGUCGGAAAGAGAUUGACA(dT)(dT)
siCCT3-1-R	UGUCAAUCUCUUUCCGACC(dT)(dT)
siCCT3-2-F	GUGAAGCUGCAGACUUAUA(dT)(dT)
siCCT3-2-R	UAUAAGUCUGCAGCUUCAC(dT)(dT)
siACTN4-1-F	GCAGCAUCGUGGACUACAA(dT)(dT)
siACTN4-1-R	UUGUAGUCCACGAUGCUGC(dT)(dT)
siACTN4-2-F	CCACACUAUCGGACAUCAA(dT)(dT)
siACTN4-2-R	UUGAUGUCCGAUAGUGUGG(dT)(dT)
siACTN4-3-F	GACCAGAGCUGAUUGAGUA(dT)(dT)
siACTN4-3-R	UACUCAAUCAGCUCUGGUC(dT)(dT)
siTFRC-1-F	GCCCAGAUGUUCUCAGAUA(dT)(dT)
siTFRC-1-R	UAUCUGAGAACAUCUGGGC(dT)(dT)
siTFRC-2-F	GGCCAGCAAAGUUGAGAAA(dT)(dT)
siTFRC-2-R	UUUCUCAACUUUGCUGGCC(dT)(dT)
siTFRC-3-F	UGUUGAAUUGAACCUGGACUA(dT)(dT)
siTFRC-3-R	UAGUCCAGGUUCAAUUCAACA(dT)(dT)
