## Supplemental Table4 for "CCT3 drives Sorafenib resistance by inhibiting TFRC-mediated iron uptake in HCC"

### Sheet: Sheet1
SAX A	0.1% NH4OH, 15% ACN
SAX B	0.1% NH4OH, 80% ACN
SAX C	0.1% NH4OH, 500mM NH4C2H3O2, 15%ACN
SAX 1	0.1%NH4OH, 50mM NH4C2H3O2, 15%ACN
SAX 2	0.1% NH4OH, 100mM NH4C2H3O2, 15%ACN
SAX 3	0.1% NH4OH, 150mM NH4C2H3O2, 15%ACN
SAX 4	0.1% NH4OH, 250mM NH4C2H3O2, 15%ACN
SAX 5	0.1% TFA, 80% ACN
Abbreviations: SAX, strong anion exchange; ACN, acetonitrile; TFA, trifluoroacetic acid;
